# Direct carbon monoxide fixation via the bacterial and archaeal Wood–Ljungdahl pathways

**DOI:** 10.1101/2025.10.29.685450

**Authors:** Yuto Fukuyama, Sanae Sakai, Yoko Chiba, Shigeru Shimamura, Satoshi Hiraoka, Tomoyuki Wakashima, Takuro Nunoura, Ken Takai

**Affiliations:** Institute for Extra-cutting-edge Science and Technology Avant-garde Research (X-star), Japan Agency for Marine-Earth Science and Technology (JAMSTEC), 2–15 Natsushima-cho, Yokosuka, Kanagawa, 237–0061, Japan; Research Center for Bioscience and Nanoscience (CeBN), Research Institute for Marine Resources Utilization (MRU), Japan Agency for Marine-Earth Science and Technology (JAMSTEC), 2–15 Natsushima-cho, Yokosuka, Kanagawa, 237–0061, Japan; RIKEN Center for Sustainable Resource Science, 2-1 Hirosawa, Wako, Saitama, 351-0198, Japan; Graduate School of Science and Technology, University of Tsukuba, 1-1-1 Tennodai, Tsukuba, Ibaraki, 305-8577, Japan

## Abstract

The Wood–Ljungdahl (WL) pathway, which is widely distributed in both archaea and bacteria, is an ancient carbon fixation pathway from CO_2_. CO_2_ fixation proceeds via two branches of pathway: progressive reduction to the methyl group in the methyl branch and one-step reduction to CO in the carbonyl branch. In the final step of the pathway, the methyl group, CO, and CoA are combined into a carbon monoxide dehydrogenase (CODH)/acetyl-CoA synthase (ACS) complex to form acetyl-CoA. Here, we show direct CO fixation to the carbonyl group of acetyl-CoA in both archaeal and bacterial WL pathways under hydrogenogenic growth conditions using ^13^C tracer-based metabolomics. A combination of metabolomics and proteomics suggested that the hydrogenotrophically grown *Thermodesulfatator indicus* and *Archaeoglobus* sp. strain MCR cells, directly fixed CO using free-form ACS in the carbonyl branch with relatively low CO availability. In contrast, carboxydotrophically grown *Archaeoglobus* cells utilize the CODH/ACS complex for CO_2_ fixation rather than CO fixation. Direct CO fixation by free-form ACS is more advantageous for conserving reduced ferredoxin compared with the thermodynamically challenged CO_2_ reduction by CODH. These findings provide further insight into the origin and evolution of the most ancient inorganic carbon fixation pathway and geochemical cycles on early Earth.
