## Supplemental Tables for "Direct carbon monoxide fixation via the bacterial and archaeal Wood–Ljungdahl pathways"

### Sheet: Table S1
Table S1 Comparison of growth characteristics between Archaeglobus sp. strain MCR and A. fulgidus
Species/Strain	Headspace	Electron donor	Electron acceptor	Carbon source (s)	Growth	Main production	Ref
Archaeoglobus sp. strain MCR	N2/CO2	Organic compounds	sulfate	Organic compounds/CO2	-	N/A	This study
	H2/CO2	H2	sulfate	CO2	+	Not tested	This study
	H2/CO2	H2		CO2	-	N/A	This study
	CO/CO2	CO	sulfate	CO2/CO	+	H2, H2S	This study
	CO/CO2	CO		CO2/CO	+	H2	This study
	CO/N2	CO	sulfate	CO	+	H2, H2S	This study
	CO/N2	CO		CO	-	N/A	This study
Archaeoglobus fulgidus strain VC16T	N2/CO2	Organic compounds*	sulfate	Organic compounds*/CO2	+	CO2, H2S	Stetter 1988
	H2/CO2	H2	sulfate	CO2	+	acetate, CO2, H2S	Stetter 1988
	CO/CO2	CO	sulfate	CO2/CO	+	acetate, CO2, H2S	Henstra et al., 2007
	CO/CO2	CO		CO2/CO	+	acetate, CO2	Henstra et al., 2007
*, formate, formamide, D(-)- and L(+)-lactate, glucose, starch, cas amino acids, peptone, gelatine, casein, meat extract, yeast extract and extracts of eu- and archaebacterial cells

### Sheet: Table S2
Table S2 List of genes involoved in the CODH/ACS complex in the CODH–ACS gene cluster
Strain	gene ID	gene symbol	annotation (KO)	Predicted annotation
Archaeoglobus sp. strain MCR	ALIMCR_05430	-	K06940	uncharacterized protein
	ALIMCR_05440	cooF	K11260	4Fe-4S ferredoxin
	ALIMCR_05450	fwdB	K00201	formylmethanofuran dehydrogenase subunit B
	ALIMCR_05460	fwdD	K00203	formylmethanofuran dehydrogenase subunit D
	ALIMCR_05470	cdhA	K00192	CODH/ACS complex subunit alpha
	ALIMCR_05480	cdhB	K00195	CODH/ACS complex subunit epsilon (Archaea specific)
	ALIMCR_05490	cdhC	K00193	CODH/ACS complex subunit beta
	ALIMCR_05500	cooC	K07321	CO dehydrogenase maturation factor
	ALIMCR_05510	cdhD	K00194	CODH/ACS complex subunit delta
	ALIMCR_05520	cdhE	K00197	CODH/ACS complex subunit gamma
T. indicus strain CIR29812T	Thein_2175	-	K07486	transposase
	Thein_2176	-	-	-
	Thein_2177	fdoG	K00123	formate dehydrogenase major subunit
	Thein_2178	pstS	K02040	phosphate transport system substrate-binding protein
	Thein_2179	acsE	K15023	5-methyltetrahydrofolate corrinoid/iron sulfur protein methyltransferase (Bacteria specific)
	Thein_2180	-	-	-
	Thein_2181	-	-	-
	Thein_2182	acsC	K00197	CODH/ACS complex subunit gamma
	Thein_2183	acsB	K14138	acetyl-CoA synthase
	Thein_2184	acsD/metF	K00297	methylenetetrahydrofolate reductase (NADH)
	Thein_2185	-	-	-
	Thein_2186	mvhD	K14127	F420-non-reducing hydrogenase iron-sulfur subunit
	Thein_2187	hdrC2	K03390	heterodisulfide reductase subunit C2
	Thein_2188	mvhD	K14127	F420-non-reducing hydrogenase iron-sulfur subunit
	Thein_2189	hdrA2	K03388	heterodisulfide reductase subunit A2
	Thein_2190	acsA	K00198	anaerobic carbon-monoxide dehydrogenase catalytic subunit
	Thein_2191	folD	K01491	methylenetetrahydrofolate dehydrogenase
	Thein_2192	fhs	K01938	formate--tetrahydrofolate ligase

### Sheet: Table S3
Table S3 List of genes involoved in the CODH/Mbh type ECH complex in the CODH–Mbh type ECH gene cluster from Archaeoglobus sp. strain MCR
gene ID	gene symbol	annotation (KO)	Predicted annotation
ALIMCR_13910	-	K07013	uncharacterized protein
ALIMCR_13920	cooF	K00196	anaerobic carbon-monoxide dehydrogenase iron sulfur subunit
ALIMCR_13930	cooS	K00198	anaerobic carbon-monoxide dehydrogenase catalytic subunit
ALIMCR_13940	mrpA	K05565	multicomponent Na+:H+ antiporter subunit A
ALIMCR_13950	nuoCD	K13378	NADH-quinone oxidoreductase subunit C/D
ALIMCR_13960	mbhL	K18016	membrane-bound hydrogenase subunit alpha
ALIMCR_13970	-	-
ALIMCR_13980	fpoN	K22169	F420H2 dehydrogenase subunit N
ALIMCR_13990	mbhJ	K18023	membrane-bound hydrogenase subunit mbhJ
ALIMCR_14000	nuoH	K00337	NADH-quinone oxidoreductase subunit H
ALIMCR_14010	hyfH	K12143	hydrogenase-4 component H
ALIMCR_14020	cooC	K07321	CO dehydrogenase maturation factor
ALIMCR_14030	hycI	K08315	hydrogenase 3 maturation protease
